# Human Polyomavirus-Encoded Circular RNAs

**DOI:** 10.1101/2020.12.22.423831

**Authors:** Rong Yang, Eunice E. Lee, Jiwoong Kim, Joon H. Choi, Yating Chen, Clair Crewe, Philipp E. Scherer, Elysha Kolitz, Clay Cockerell, Taylor R. Smith, Leslie Rosen, Louisa Verlinden, Mariet C. Feltkamp, Christopher S. Sullivan, Richard C. Wang

## Abstract

Circular RNAs (circRNAs) are a conserved class of RNAs with diverse functions. A subset of circRNAs are translated into peptides. Here we describe circular RNAs encoded by human polyomaviruses (HPyVs), including circular forms of RNAs encoding variants of the previously described alternative large T antigen open reading frame (ALTO) gene. Circular ALTO RNAs (circALTOs) can be detected in virus positive Merkel cell carcinoma (VP-MCC) cell lines and tumor samples. CircALTOs are stable, predominantly located in the cytoplasm, and N^6^-methyladenosine (m^6^A) modified. MCPyV circALTOs produce ALTO protein in cultured cells. MCPyV ALTO promotes the transcription of co-transfected reporter genes. MCPyV circALTOs are enriched in exosomes derived from VP-MCC lines and circALTO-transfected 293T cells, and purified exosomes can mediate ALTO expression and transcriptional activation. The related trichodysplasia spinulosa polyomavirus (TSPyV) also expresses a circALTO that can be detected in infected tissues and produces ALTO protein in cultured cells. Thus, human polyomavirus circRNAs are expressed in human tumors and tissues, encode for proteins, and may contribute to the infectious and tumorigenic properties of these viruses.
