## Supplementary Table for "Human Polyomavirus-Encoded Circular RNAs"

### Sheet: Sheet1
Table S1. List of primers used in this study
Primers for RT-PCR
MCPyV_circALTO_4072_F		AAGCTCTGCTAGTTCAGCAAGT
MCPyV_circALTO_4646_R		GCCTTCCCGAAGCTGAATCC
circALTO-Qpcr-F		GCACTCCACCAAAGCCAAA
circALTO-Qpcr-R		CCATATATAGGGGCCTCGTCA
linear ALTO-517-F		GGCATACGAATATGGGCCCA
linear ALTO-517-R		GAATGGAGGAGGGGTCTTCG
Linear ALTO-qPCR-F		CGAACACCATGAGGAACCCA
Linear ALTO-qPCR-R		TCGCAGAAGAGATCCTCCCA
Actin qPCR-F		CAGCCATGTACGTTGCTATCCA
Actin qPCR-R		TCACCGGAGTCCATCACGAT
MALAT1 qPCR-F		GTCATAACCAGCCTGGCAGT
MALAT1 qPCR-R		GCTTATTCCCCAATGGAGGT
circALTO Northern probe		GGCATACGAATATGGGCCCA
circALTO Northern probe		GAATGGAGGAGGGGTCTTCG
GFP-qPCR-F		TACGGCGTGCAGTGCTT
GFP-qPCR-R		ACTTGAAGAAGTCGTGCTGC
ALTO_CMV-F		CCAAGTACGCCCCCTATTGAC
ALTO_intron-R		TGCTGGCGAGACAACTTACA
18S-qPCR-F		CTCAACACGGGAAACCTCAC
18S-qPCR-R		CGCTCCACCAACTAAGAACG
Primers for siRNA
bothALTO_siRNA_S		GGAACCAGUGUACCUAGAAdTdT
bothALTO_siRNA_AS		UUCUAGGUACACUGGUUCCdTdT
linALTO_siRNA_S		GCGCUUGUAUUAGCUGUAAdTdT
linALTO_siRNA_AS		UUACAGCUAAUACAAGCGCdTdT
circALTO1_siRNA_S		ACAGUUGACGAGGCCCCUAdTdT
circALTO1_siRNA_AS		UAGGGGCCUCGUCAACUGUdTdT
circALTO2_siRNA_S		UGGUUGACGAGGCCCCUAUdTdT
circALTO2_siRNA_AS		AUAGGGGCCUCGUCAACCAdTdT
Primers for gBlock cloning
gBlock-NotI-cirALTO-F		CGAGCGGCCGCTACTAACACTTACT
gBlock-EcoRI-circALTO-R		CTAGAATTCGTTAGTAAGTGTTAGT
circALTO1		GTGATCAGCCTGTGCTCTAGAGCCTGATAGTTGAGCGATACACACATATGGCGGCCGCTACTAACACTTACTAACAAAGGATTATATGCAAAGTGGATATAATGCTAGATTTTGCAGAGGTCCTGGGTGCATGCTTAAGCAACTTAGAGATTCTAAGTGCGCTTGTATTAGCTGTAAGTTGTCTCGCCAGCATTGTAGTCTAAAAACTTTAAAGCAAAAAAACTGTCTGACGTGGGGAGAGTGTTTTTGCTATCAGTGCTTTATTCTTTGGTTTGGATTTCCTCCTACTTGGGAAAGTTTTGACTGGTGGCAAAAAACTTTAGAAGAAACTGACTACTGCTTACTGCATCTGCACCTTTTCTAGACTCCTACTTCCTTCCTCTGTAAGTATTAGATATG…
circALTO1_FLAG		CATATGGCGGCCGCTACTAACACTTACTAACAAAGGATTATATGCAAAGTGGATATAATGCTAGATTTTGCAGAGGTCCTGGGTGCATGCTTAAGCAACTTAGAGATTCTAAGTGCGCTTGTATTAGCTGTAAGTTGTCTCGCCAGCATTGTAGTCTAAAAACTTTAAAGCAAAAAAACTGTCTGACGTGGGGAGAGTGTTTTTGCTATCAGTGCTTTATTCTTTGGTTTGGATTTCCTCCTACTTGGGAAAGTTTTGACTGGTGGCAAAAAACTTTAGAAGAAACTGACTACTGCTTACTGCATCTGCACCTTTTCTAGACTCCTACTTCCTTCCTCTGTAAGTATTAGATATGGAAAAGTCTATAAGGCAAAATATCAAAGAAAGGTTATTTATGAC…
circALTO1_FLAG_SASD		CATATGGCGGCCGCTACTAACACTTACTAACAAAGGATTATATGCAAAGTGGATATAATGCTAGATTTTGCAGAGGTCCTGGGTGCATGCTTAAGCAACTTAGAGATTCTAAGTGCGCTTGTATTAGCTGTAAGTTGTCTCGCCAGCATTGTAGTCTAAAAACTTTAAAGCAAAAAAACTGTCTGACGTGGGGAGAGTGTTTTTGCTATCAGTGCTTTATTCTTTGGTTTGGATTTCCTCCTACTTGGGAAAGTTTTGACTGGTGGCAAAAAACTTTAGAAGAAACTGACTACTGCTTACTGCATCTGCACCTTTTCTAGACTCCTACTTCCTTCCTCTGTAAGTATTAGATATGGAAAAGTCTATAAGGCAAAATATCAAAGAAAGGTTATTTATGAC…
circALTO2		GTGATCAGCCTGTGCTCTAGAGCCTGATAGTTGAGCGATACACACATATGGCGGCCGCTACTAACACTTACTAACAAAGGATTATATGCAAAGTGGATATAATGCTAGATTTTGCAGAGGTCCTGGGTGCATGCTTAAGCAACTTAGAGATTCTAAGTGCGCTTGTATTAGCTGTAAGTTGTCTCGCCAGCATTGTAGTCTAAAAACTTTAAAGCAAAAAAACTGTCTGACGTGGGGAGAGTGTTTTTGCTATCAGTGCTTTATTCTTTGGTTTGGATTTCCTCCTACTTGGGAAAGTTTTGACTGGTGGCAAAAAACTTTAGAAGAAACTGACTACTGCTTACTGCATCTGCACCTTTTCTAGACTCCTACTTCCTTCCTCTGTAAGTATTAGATATG…
circALTO2_FLAG		CATATGGCGGCCGCTACTAACACTTACTAACAAAGGATTATATGCAAAGTGGATATAATGCTAGATTTTGCAGAGGTCCTGGGTGCATGCTTAAGCAACTTAGAGATTCTAAGTGCGCTTGTATTAGCTGTAAGTTGTCTCGCCAGCATTGTAGTCTAAAAACTTTAAAGCAAAAAAACTGTCTGACGTGGGGAGAGTGTTTTTGCTATCAGTGCTTTATTCTTTGGTTTGGATTTCCTCCTACTTGGGAAAGTTTTGACTGGTGGCAAAAAACTTTAGAAGAAACTGACTACTGCTTACTGCATCTGCACCTTTTCTAGACTCCTACTTCCTTCCTCTGTAAGTATTAGATATGGAAAAGTCTATAAGGCAAAATATCAAAGAAAGGTTATTTATGAC…
circALTO2_FLAG_SASD		CATATGGCGGCCGCTACTAACACTTACTAACAAAGGATTATATGCAAAGTGGATATAATGCTAGATTTTGCAGAGGTCCTGGGTGCATGCTTAAGCAACTTAGAGATTCTAAGTGCGCTTGTATTAGCTGTAAGTTGTCTCGCCAGCATTGTAGTCTAAAAACTTTAAAGCAAAAAAACTGTCTGACGTGGGGAGAGTGTTTTTGCTATCAGTGCTTTATTCTTTGGTTTGGATTTCCTCCTACTTGGGAAAGTTTTGACTGGTGGCAAAAAACTTTAGAAGAAACTGACTACTGCTTACTGCATCTGCACCTTTTCTAGACTCCTACTTCCTTCCTCTGTAAGTATTAGATATGGAAAAGTCTATAAGGCAAAATATCAAAGAAAGGTTATTTATGAC…
circALTO1_no_ATG		ttgagcgatacacacATATGGCGGCCGCTACTAACACTTACTAACAAAGGATTATATGCAAAGTGGATATAATGCTAGATTTTGCAGAGGTCCTGGGTGCATGCTTAAGCAACTTAGAGATTCTAAGTGCGCTTGTATTAGCTGTAAGTTGTCTCGCCAGCATTGTAGTCTAAAAACTTTAAAGCAAAAAAACTGTCTGACGTGGGGAGAGTGTTTTTGCTATCAGTGCTTTATTCTTTGGTTTGGATTTCCTCCTACTTGGGAAAGTTTTGACTGGTGGCAAAAAACTTTAGAAGAAACTGACTACTGCTTACTGCATCTGCACCTTTTCTAGACTCCTACTTCCTTCCTCTGTAAGTATTAGATATGGAAAAGTCTATAAGGCAAAATATCAAAGAA…
